# Apomixis and genetic background affect distinct traits in *Hieracium pilosella* L. grown under competition

**DOI:** 10.1101/2020.12.30.424832

**Authors:** Christian Sailer, Simone Tiberi, Bernhard Schmid, Jürg Stöcklin, Ueli Grossniklaus

## Abstract

**Background:** Apomixis, the asexual reproduction through seeds, occurs in over 40 plant families and avoids the hidden cost of sex. Apomictic plants are thought to have an advantage in sparse populations and when colonizing new areas but may have a disadvantage in changing environments because they propagate via fixed genotypes.

In this study, we separated the influences of different genetic backgrounds (potentially reflecting local adaptation) from those of the mode of reproduction, i.e., sexual vs. apomictic, on nine fitness-related traits in *Hieracium pilosella* L. We aimed to test whether apomixis *per se* may provide a fitness advantage in different competition environments in a common garden setting.

**Results:** To separate the effects of genetic background from those of reproductive mode, we generated five families of apomictic and sexual full siblings by crossing two paternal with four maternal parents. Under competition, apomictic plants showed reproductive assurance (probability of seeding, fertility), while offspring of sexual plants with the same genetic background had a higher germination rate. Sexual plants grew better (biomass) than apomictic plants in the presence of grass as a competitor but apomictic plants spread further vegetatively (maximum stolon length) when their competitors were sexual plants of the same species. Furthermore, genetic background as represented by the five full-sibling families influenced maximum stolon length, the number of seeds, and total fitness. Under competition with grass, genetic background influenced fecundity, the number of seeds, and germination rate.

**Conclusions:** Our results suggest that both the mode of reproduction as well as the genetic background affect the success of *H. pilosella* in competitive environments. Total fitness, the most relevant trait for adaptation, was only affected by the genetic background. However, we also show for the first time that apomixis *per se* has effects on fitness-related traits that are not confounded by — and thus independent of — the genetic background.
