## Supplementary Table for "Apomixis and genetic background affect distinct traits in *Hieracium pilosella* L. grown under competition"

### Sheet: FinalTablesAug20
Table: Analysis of variance using mixed-models
a) Plant biomass (log-transformed, n=156)
Fixed terms:	df	den.df	F	P
Competition with grass	1	25.4	13.42	0.001147
Competition within Hieracium	1	25.3	0.378	0.544405
Competition with grass x Competition within Hieracium	1	25.3	0.008	0.929703
Family	4	10.1	2.524	0.106752
Mode of Reproduction	1	10.7	0.056	0.817745
Family x Mode of Reproduction	4	9.6	1.466	0.286174
Family x Competition with grass	4	106.4	2.166	0.077733
Mode of Reproduction x Competition with grass	1	106.4	7.58	0.00694
Family x Competition within Hieracium	4	105.7	0.797	0.529468
Mode of Reproduction x Competition within Hieracium	1	61.8	0.453	0.503551
Random terms:		Var. comp.	SE	Z-ratio
Line		0.0277249	0.0214763	1.29095
Box		0.0214041	0.0164884	1.29813
Residual		0.131377	0.019305	6.80534
b) Length of longest stolon per plant (n=149)
Fixed terms:	df	den.df	F	P
Competition with grass	1	21.4	0	0.981615
Competition within Hieracium	1	21.2	2.61	0.120937
Competition with grass x Competition within Hieracium	1	21.2	35.57	6.14e-06
Family	4	10.7	5.41	0.012333
Mode of Reproduction	1	10.2	4.19	0.067386
Family x Mode of Reproduction	4	11.6	1.03	0.432141
Family x Competition with grass	4	81.9	0.67	0.613619
Mode of Reproduction x Competition with grass	1	59.7	0.06	0.812257
Family x Competition within Hieracium	4	81.3	0.96	0.43503
Mode of Reproduction x Competition within Hieracium	1	85.3	10.46	0.001732
Random terms:		Var. comp.	SE	Z-ratio
Line		1039.35	872.206	1.19164
Box		-495.561	575.056	-0.861762
Residual		7623.31	1150.5	6.62609
c) Number of stolons per plant (square-root transformed, n=149)
Fixed terms:	df	den.df	F	P
Competition with grass	1	25.7	1	0.32614
Competition within Hieracium	1	25.6	1.23	0.27727
Competition with grass x Competition within Hieracium	1	25.6	6.79	0.01504
Family	4	8.9	1.66	0.24176
Mode of Reproduction	1	10.8	1.33	0.27398
Family x Mode of Reproduction	4	8.8	1.14	0.39865
Family x Competition with grass	4	103.9	0.72	0.58188
Mode of Reproduction x Competition with grass	1	103.3	0	0.97529
Family x Competition within Hieracium	4	103.7	2.28	0.06541
Mode of Reproduction x Competition within Hieracium	1	58.7	0.34	0.56302
Random terms:		Var. comp.	SE	Z-ratio
Line		0.0134257	0.0284357	0.472141
Box		0.0619578	0.0400977	1.54517
Residual		0.279566	0.0419311	6.66727
d) Seeding (pobability the plant could did set seed (generalized linear model, n=149)
Fixed terms:	df	den.df	F	P
Competition with grass	1	22.8	0	0.99634
Competition within Hieracium	1	25.5	0.1638	0.68907
Competition with grass x Competition within Hieracium	1	22.6	0.0126	0.91159
Family	4	6.9	0.247	0.90262
Mode of Reproduction	1	12.3	5.42	0.0377
Family x Mode of Reproduction	4	9.9	0.6547	0.63699
Family x Competition with grass	4	74.6	1.2	0.31792
Mode of Reproduction x Competition with grass	1	56.7	3.574	0.06379
Family x Competition within Hieracium	4	79.7	1.252	0.29579
Mode of Reproduction x Competition within Hieracium	1	62.2	4.963	0.02953
Random terms:		Var. comp.	SE	Z-ratio
Line		10.2235	9.0165	1.13387
Box		26.0819	9.75663	2.67325
Residual		0.159228	0.0257789	6.1767
e) Fecundity (number of ovules per plant, square-root transformed, n=96)
Fixed terms:	df	den.df	F	P
Competition with grass	1	21.5	4.14	0.0544
Competition within Hieracium	1	20.8	0.56	0.46122
Competition with grass x Competition within Hieracium	1	20.6	1.25	0.27693
Family	4	11.1	1.32	0.323
Mode of Reproduction	1	13.1	0.5	0.49172
Family x Mode of Reproduction	4	11.6	0.74	0.58023
Family x Competition with grass	4	64	1.75	0.14982
Mode of Reproduction x Competition with grass	1	61.3	0.52	0.47334
Family x Competition within Hieracium	4	60.7	2.29	0.06967
Mode of Reproduction x Competition within Hieracium	1	49.7	0.75	0.3914
Random terms:		Var. comp.	SE	Z-ratio
Line		1.31167	1.95943	0.669417
Box		2.98169	2.67753	1.1136
Residual		12.0663	2.65905	4.53784
f) Seed count (numbers of seeds per plant, square-root transformed, n=95)
Fixed terms:	df	den.df	F	P
Competition with grass	1	24.9	6.85	0.014847
Competition within Hieracium	1	24.4	0.019	0.892008
Competition with grass x Competition within Hieracium	1	24	1.681	0.207082
Family	4	8.9	4.153	0.035679
Mode of Reproduction	1	13.2	0.308	0.588419
Family x Mode of Reproduction	4	8.9	2.283	0.140669
Family x Competition with grass	4	58.8	3.817	0.007963
Mode of Reproduction x Competition with grass	1	70	2.549	0.114905
Family x Competition within Hieracium	4	59.6	1.682	0.165987
Mode of Reproduction x Competition within Hieracium	1	42.9	2.723	0.106188
Random terms:		Var. comp.	SE	Z-ratio
Line		0.891777	1.37329	0.649375
Box		5.99034	2.5785	2.32319
Residual		6.11678	1.37787	4.43929
g) Fertility (number of seeds/number of ovules, n=95)
Fixed terms:	df	den.df	F	P
Competition with grass	1	22.3	5.952	0.0230941
Competition within Hieracium	1	21.4	0.2047	0.655534
Competition with grass x Competition within Hieracium	1	21.5	0.5259	0.47617
Family	4	10	2.375	0.121565
Mode of Reproduction	1	9.7	0.5837	0.463114
Family x Mode of Reproduction	4	9.8	2.998	0.0738472
Family x Competition with grass	4	57.7	1.747	0.152203
Mode of Reproduction x Competition with grass	1	69.7	13.43	0.0004797
Family x Competition within Hieracium	4	53	0.3854	0.818144
Mode of Reproduction x Competition within Hieracium	1	36.5	3.693	0.0624684
Random terms:		Var. comp.	SE	Z-ratio
Line		0.246449	0.173384	1.42141
Box		0.309505	0.135301	2.28753
Residual		10.0284	2.33672	4.29164
h) Germination rate of offspring (arcsine-square-root transformed, n=93)
Fixed terms:	df	den.df	F	P
Competition with grass	1	18.7	0.53	0.476417
Competition within Hieracium	1	17.6	0.08	0.782728
Competition with grass x Competition within Hieracium	1	17.4	0.35	0.562712
Family	4	9.4	4.35	0.029676
Mode of Reproduction	1	10.9	11.26	0.006483
Family x Mode of Reproduction	4	9.2	0.99	0.457397
Family x Competition with grass	4	52.9	4.04	0.006245
Mode of Reproduction x Competition with grass	1	59.5	1.86	0.177336
Family x Competition within Hieracium	4	55	0.75	0.562998
Mode of Reproduction x Competition within Hieracium	1	40.1	6.44	0.01514
Random terms:		Var. comp.	SE	Z-ratio
Line		0.0181677	0.015513	1.17113
Box		0.0200912	0.0144427	1.39109
Residual		0.0424362	0.0103144	4.11426
i) Fitness of seed-producing and vegetative plants (log-transformed, n=156)
Fixed terms:	df	den.df	F	P
Competition with grass	1	28	3.647	0.06647
Competition within Hieracium	1	27.9	0.13	0.72092
Competition with grass x Competition within Hieracium	1	27.9	0.132	0.71859
Family	4	8	4.381	0.03615
Mode of Reproduction	1	9.3	1.385	0.26849
Family x Mode of Reproduction	4	7.2	1.122	0.41642
Family x Competition with grass	4	113.3	1.7	0.15495
Mode of Reproduction x Competition with grass	1	123.2	0.68	0.41124
Family x Competition within Hieracium	4	113.5	0.187	0.94475
Mode of Reproduction x Competition within Hieracium	1	48.2	0.403	0.52873
Random terms:		Var. comp.	SE	Z-ratio
Line		0.0117596	0.00898448	1.30888
Box		0.0197043	0.00788455	2.4991
Residual		0.0133641	0.0031366	4.26071
